# Neonatal BCG Vaccination Engages the Vasculature to Elicit γδ T Cell–Mediated Protec-tion against Tuberculosis

**DOI:** 10.64898/2025.12.08.693020

**Authors:** Mina Sadeghi, Nargis Khan, Yao Chen, Leonardo F. Jurado, Anshul Sinha, Katalina Couto, Ian Vong, Veronica Locher, Kim A. Tran, Shahin Bolori Hanafi, Bavanitha Thuraira-jah, Tanishia Jean Shiri, Nisreen Ghanem, Eva Kaufmann, Jia Ming Low, Zubair Amin, Corinne Maurice, Julia Kolter, Jianguo Xia, Mikael Knip, Ramnik Xavier, Mihai G. Netea, Irah King, Luis B. Barreiro, Ajitha Thanabalasuriar, Amit Singhal, Maziar Divangahi

## Abstract

The Bacillus Calmette–Guérin (BCG) vaccine remains the only approved vaccine against tuberculosis (TB). Although its efficacy against pulmonary TB in adults is limited, BCG provides remarkable protection against miliary TB when administered during infancy. Despite more than 100 million infants worldwide receiving BCG annually, the mechanisms underlying its neonatal protective effects remain poorly defined. Here, we demonstrate that subcutaneous neonatal BCG vaccination (BCG-sc) induces a marked expansion of γδ T cells producing IL-17 and IL-22, which mediated protection against subsequent *Mycobacterium tuberculosis* (*Mtb*) experimental infection. A similar expansion of γδ T cells was observed in a longitudinal cohort of infants, from birth to three months of infants followed after intradermal BCG vaccination. Mechanistically, BCG-mediated protection in neonates was linked to its early vascular dissemination through the distinct structure of neonatal skin, resembling the protective effects of intravenous BCG in adults. Moreover, neonatal BCG-sc vaccination generated a distinct BCG-induced microbiome signature, characterized by enrichment of *Prevotellaceae*, *Tannerellaceae*, and *Bifidobacteriaceae*, which was associated with protection. Together, these findings identify γδ T cells as key mediators of early-life BCG-induced immunity and highlight the role of the gut–lung axis in long-term protection against TB from infancy into adulthood.
