## Supplemental Table 1 for "Neonatal BCG Vaccination Engages the Vasculature to Elicit γδ T Cell–Mediated Protec-tion against Tuberculosis"

### Sheet: All GD cells
gene_name	p_val	avg_log2FC	p_val_adj	gene_type
KLF6	2.55e-36	1.94124	5.54e-32	up
TSC22D3	6.15e-36	2.23369	1.33e-31	up
LY6E	2.5e-34	1.66553	5.42e-30	up
PPP1R15A	1.54e-27	1.78535	3.34e-23	up
PTPRCAP	3.34e-27	0.956682	7.24e-23	up
MT-ND4L	1.31e-23	-0.665983	2.84e-19	down
JUN	4.2e-23	1.32515	9.11e-19	up
MT-CYB	5.39e-23	-0.537156	1.17e-18	down
FTH1	4.02e-22	1.1817	8.71e-18	up
MT-CO2	1.32e-21	-0.454285	2.86e-17	down
RPL13	4.29e-20	0.635013	9.3e-16	up
MT-CO3	6.11e-19	-0.501386	1.32e-14	down
IER2	2.5e-18	0.987403	5.43e-14	up
TXNIP	1.95e-17	0.588224	4.23e-13	up
CALM1	3.47e-17	0.863605	7.53e-13	up
MT-ND1	3.93e-16	-0.604864	8.51e-12	down
PFN1	4.7e-16	0.849306	1.02e-11	up
S100A8	8.75e-16	-4.18095	1.9e-11	down
RALY	1.03e-15	1.31196	2.23e-11	up
S100A10	1.16e-15	1.15157	2.52e-11	up
TUBA1A	1.38e-15	0.835525	2.99e-11	up
S100A6	1.57e-15	1.15997	3.4e-11	up
HLA-C	3.11e-15	0.466548	6.75e-11	up
CLIC3	3.41e-15	2.7745	7.4e-11	up
HLA-A	1.38e-14	0.370809	2.99e-10	up
HBB	3.26e-14	-3.88416	7.08e-10	down
IRF7	4.37e-14	1.77025	9.48e-10	up
CYBA	4.42e-14	1.29745	9.57e-10	up
CCNI	4.62e-14	0.724981	1e-09	up
HBG2	7.23e-14	-6.44269	1.57e-09	down
MT-ND5	9.42e-14	-0.653754	2.04e-09	down
RPL21	1.76e-13	0.377251	3.82e-09	up
CD99	2.38e-13	0.720529	5.15e-09	up
REX1BD	2.9e-13	1.49436	6.3e-09	up
JUNB	2.92e-13	0.914238	6.33e-09	up
PLEK	3.89e-13	1.78038	8.44e-09	up
SPON2	4.27e-13	2.66658	9.26e-09	up
EIF3F	7.18e-13	0.735046	1.56e-08	up
XAF1	7.95e-13	1.46236	1.72e-08	up
VSIR	2.32e-12	1.23446	5.04e-08	up
EEF1A1	3.68e-12	-0.283198	7.97e-08	down
PPDPF	3.68e-12	0.630433	7.98e-08	up
GZMM	4.87e-12	0.729441	1.06e-07	up
KLRG1	5.06e-12	1.36585	1.1e-07	up
FCMR	7.62e-12	0.854053	1.65e-07	up
HLA-E	1.03e-11	0.322913	2.24e-07	up
HLA-DPB1	1.3e-11	2.66144	2.83e-07	up
RPL15	1.37e-11	-0.297025	2.97e-07	down
TRDV2	1.42e-11	2.92545	3.08e-07	up
IFI6	1.65e-11	1.89152	3.58e-07	up
MT-ATP8	2.04e-11	-0.443479	4.43e-07	down
MIF	7.49e-11	0.475846	1.62e-06	up
EIF2AK2	1e-10	1.65228	2.18e-06	up
TRGV9	1.23e-10	2.02676	2.66e-06	up
CX3CR1	1.24e-10	1.60957	2.7e-06	up
TBC1D10C	1.39e-10	0.55712	3.02e-06	up
IFI44L	1.71e-10	3.09762	3.71e-06	up
CCL4	2.69e-10	1.81737	5.82e-06	up
CCL4L2	2.81e-10	6.03624	6.09e-06	up
RPLP0	8.55e-10	-0.355482	1.85e-05	down
CHST12	8.75e-10	1.67091	1.9e-05	up
MX1	8.86e-10	1.85956	1.92e-05	up
IDS	9.13e-10	1.08867	1.98e-05	up
DDX17	1.09e-09	0.702503	2.36e-05	up
RPL4	2.37e-09	-0.375259	5.14e-05	down
GZMA	2.63e-09	0.971983	5.7e-05	up
ANXA1	2.75e-09	1.06288	5.96e-05	up
SLC9A3R1	2.82e-09	0.732078	6.11e-05	up
SCAND1	3.03e-09	0.751346	6.56e-05	up
RPL5	3.23e-09	-0.287615	7e-05	down
SARAF	3.96e-09	0.583312	8.59e-05	up
RPS4X	4.6e-09	-0.291527	9.96e-05	down
NOP53	4.65e-09	0.821223	0.000100859	up
TPT1	5.55e-09	-0.231823	0.000120324	down
UBE2D2	7.09e-09	0.667613	0.000153772	up
UBC	7.35e-09	0.399656	0.000159437	up
S100A9	8.79e-09	-3.07316	0.000190603	down
PRF1	9.83e-09	0.961509	0.0002132	up
FOSB	1.02e-08	1.19243	0.000220365	up
MYADM	1.12e-08	1.14132	0.000243655	up
SYNE2	1.15e-08	1.12038	0.000249151	up
HLA-DRB1	1.43e-08	2.88353	0.000309577	up
SERP1	1.53e-08	0.946658	0.000331241	up
PDIA3	1.58e-08	0.963003	0.000343478	up
MYOM2	1.86e-08	-1.31014	0.000403524	down
FLNA	2.14e-08	0.736174	0.000464075	up
MT-ND6	2.16e-08	-0.720124	0.000468029	down
OAS1	2.3e-08	1.93556	0.000498154	up
HNRNPA1	2.4e-08	-0.334382	0.000520373	down
JTB	3.18e-08	0.990316	0.000690323	up
GYPC	3.57e-08	0.643467	0.000773823	up
ATP6V0C	4.9e-08	0.778814	0.00106159	up
ARPC1B	4.92e-08	0.436786	0.00106575	up
YWHAQ	5e-08	0.75926	0.001084	up
AHNAK	5.23e-08	0.805529	0.00113333	up
EEF2	5.65e-08	-0.334358	0.00122536	down
VIM	6.32e-08	0.778111	0.00137052	up
SOX4	6.41e-08	-0.937964	0.00139019	down
CRIP1	6.96e-08	0.650141	0.0015081	up
GZMH	7.81e-08	0.798272	0.00169406	up
GIMAP1	8.88e-08	0.741536	0.00192429	up
SHFL	9.06e-08	0.954768	0.00196478	up
EPSTI1	1.14e-07	1.41426	0.00246755	up
SYTL1	1.35e-07	0.749601	0.0029169	up
TC2N	1.62e-07	0.845335	0.00352219	up
LTB	1.64e-07	0.554787	0.00355409	up
KLRB1	1.65e-07	0.87401	0.00357687	up
MT-ATP6	1.9e-07	-0.219757	0.00411496	down
MT-ND3	2.07e-07	-0.333528	0.00449489	down
ITGB7	2.45e-07	1.09224	0.0053081	up
PTPRC	2.55e-07	0.301883	0.00552156	up
MCL1	3.11e-07	0.876421	0.00674793	up
EMB	3.26e-07	0.985047	0.00707029	up
TAPBP	3.3e-07	0.455054	0.00714458	up
RPL10	3.43e-07	-0.175389	0.0074358	down
DUT	3.54e-07	1.31532	0.007667	up
COX5A	3.95e-07	0.960918	0.0085597	up
ADAM8	4.53e-07	1.84314	0.00982415	up
TPST2	4.98e-07	0.802149	0.0107935	up
B2M	5.51e-07	0.163324	0.0119377	up
PTGER4	6.63e-07	1.39459	0.0143777	up
ABI3	7.11e-07	1.51598	0.0154234	up
OAS2	7.32e-07	1.10231	0.0158679	up
ZAP70	7.89e-07	0.456379	0.0171113	up
IL7R	9.73e-07	0.746068	0.0210903	up
MALAT1	9.87e-07	0.21085	0.021407	up
IL32	1.05e-06	0.370678	0.0228084	up
RPL7	1.11e-06	-0.296633	0.0241312	down
CORO1B	1.17e-06	1.40419	0.0254606	up
MYO1F	1.3e-06	0.683509	0.0281436	up
MT2A	1.39e-06	1.20274	0.0300782	up
IMP3	1.42e-06	0.887389	0.0306836	up
CTSD	1.42e-06	0.636654	0.0308232	up
AIF1	1.48e-06	-0.799597	0.0320702	down
DDX60L	1.5e-06	1.0338	0.0324852	up
GIMAP5	1.56e-06	0.765819	0.0337255	up
SF3A2	1.6e-06	0.630116	0.0347326	up
ARF5	1.65e-06	0.927292	0.0357286	up
MT-CO1	1.76e-06	-0.225844	0.0381539	down
SAMD9L	1.87e-06	1.27252	0.04054	up
ARGLU1	2.03e-06	0.545311	0.0441006	up
TAP2	2.07e-06	0.622415	0.0448066	up
RBM3	2.27e-06	-0.494303	0.0491167	down

### Sheet: VD1 cells
gene_name	p_val	avg_log2FC	p_val_adj	gene_type
KLF6	4.73e-31	1.60908	1.02e-26	up
TSC22D3	1.54e-30	1.90641	3.34e-26	up
PPP1R15A	9.64e-25	1.36136	2.09e-20	up
FTH1	2.87e-20	1.08382	6.22e-16	up
JUN	1.19e-19	1.18009	2.57e-15	up
LY6E	3.44e-18	1.00533	7.45e-14	up
TUBA1A	1.15e-16	0.776728	2.5e-12	up
MT-CO2	1.8e-16	-0.434081	3.9e-12	down
LTB	3.22e-16	0.773974	6.97e-12	up
MT-ND4L	5.79e-16	-0.618613	1.25e-11	down
RPL13	8.18e-15	0.567753	1.77e-10	up
MT-CYB	6.43e-14	-0.448346	1.39e-09	down
EEF1A1	1.5e-13	-0.302484	3.25e-09	down
MT-CO3	2.06e-12	-0.428084	4.46e-08	down
TXNIP	2.35e-12	0.532484	5.1e-08	up
CCNI	3.12e-12	0.611561	6.77e-08	up
MT-ND5	6.31e-12	-0.605081	1.37e-07	down
EIF2AK2	7.43e-12	0.792612	1.61e-07	up
XAF1	2.24e-11	0.942751	4.85e-07	up
IFI44L	2.52e-11	1.02549	5.47e-07	up
REX1BD	3.61e-11	0.710363	7.82e-07	up
S100A8	3.73e-11	-0.715797	8.09e-07	down
FCMR	3.98e-11	0.663267	8.63e-07	up
MT-ATP8	7e-11	-0.457692	1.52e-06	down
IRF7	8.51e-11	0.737715	1.84e-06	up
RALY	9.84e-11	0.6117	2.13e-06	up
PTPRCAP	1.18e-10	0.513581	2.56e-06	up
HBB	2.23e-10	-0.384895	4.84e-06	down
MALAT1	2.32e-10	0.312081	5.03e-06	up
PFN1	2.39e-10	0.601199	5.17e-06	up
IL7R	2.5e-10	0.758262	5.43e-06	up
IER2	3.74e-10	0.572524	8.1e-06	up
SARAF	5.64e-10	0.575247	1.22e-05	up
HLA-C	5.94e-10	0.401783	1.29e-05	up
HBG2	1.03e-09	-0.394542	2.23e-05	down
DDX17	1.19e-09	0.589671	2.58e-05	up
RPL15	1.96e-09	-0.277575	4.26e-05	down
RPL4	2.27e-09	-0.374411	4.92e-05	down
GYPC	3.33e-09	0.580475	7.23e-05	up
MYADM	3.38e-09	0.758122	7.34e-05	up
SERP1	3.63e-09	0.564218	7.87e-05	up
EIF3F	3.66e-09	0.497172	7.93e-05	up
VSIR	4.73e-09	0.6469	0.000102535	up
CALM1	5.07e-09	0.499114	0.000109912	up
VIM	5.45e-09	0.775208	0.000118149	up
JUNB	5.54e-09	0.8644	0.000120017	up
S100A10	6.88e-09	0.793723	0.000149252	up
PPDPF	7.68e-09	0.485399	0.000166429	up
MT-ND1	8.25e-09	-0.450941	0.000178746	down
IFI6	1.14e-08	0.956695	0.000248119	up
RPS3	1.23e-08	-0.241291	0.000266634	down
EEF2	1.96e-08	-0.336799	0.000425171	down
RPL5	1.99e-08	-0.273918	0.000431956	down
UBE2D2	2.13e-08	0.496003	0.000461035	up
MX1	2.27e-08	0.915497	0.000492052	up
RPLP0	6.33e-08	-0.316766	0.0013732	down
RPL21	9.7e-08	0.301606	0.00210319	up
RPL10	1.02e-07	-0.180025	0.00220915	down
MT-ATP6	1.65e-07	-0.238193	0.00358451	down
JTB	1.83e-07	0.518628	0.0039661	up
TPT1	1.87e-07	-0.208966	0.00405986	down
DDX60L	2.33e-07	0.465248	0.00504162	up
HLA-E	3.87e-07	0.266671	0.00838678	up
SRSF7	4.38e-07	0.463117	0.00949968	up
DUT	6.06e-07	0.505757	0.0131475	up
RPS4X	6.65e-07	-0.268058	0.0144146	down
RPL7A	6.76e-07	-0.198129	0.0146455	down
SHFL	8.99e-07	0.527427	0.0194986	up
MT-ND6	9.46e-07	-0.533102	0.0205109	down
SF1	9.56e-07	0.493237	0.0207257	up
UBC	1.11e-06	0.368	0.024106	up
FOSB	1.16e-06	0.517785	0.0250881	up
EPSTI1	1.17e-06	0.546937	0.0252776	up
RBM3	1.21e-06	-0.477704	0.0262892	down
HLA-A	1.3e-06	0.211324	0.0281524	up
OAS1	1.38e-06	0.515046	0.0298963	up
CYBA	1.55e-06	0.521844	0.0336661	up
S100A9	1.56e-06	-0.52138	0.0337715	down
TMEM123	1.82e-06	0.532309	0.0394996	up
MT-ND3	1.99e-06	-0.326772	0.043046	down

### Sheet: VD2 cells
gene_name	p_val	avg_log2FC	p_val_adj	gene_type
PTPRCAP	2.2e-21	3.07359	4.78e-17	up
RPL13	4.23e-19	2.46606	9.17e-15	up
LY6E	1.01e-15	2.24114	2.2e-11	up
MT-CO3	1.2e-15	-0.885637	2.59e-11	down
MYOM2	2.96e-15	-1.96256	6.41e-11	down
MT-ND1	3.12e-14	-1.08949	6.76e-10	down
IFITM2	6.32e-14	-1.11151	1.37e-09	down
MIF	1.17e-13	1.52349	2.53e-09	up
FCER1G	5.37e-13	-1.5531	1.16e-08	down
TRDV2	3.95e-12	3.938	8.56e-08	up
TBC1D10C	9.33e-12	1.50575	2.02e-07	up
TSC22D3	3.41e-11	2.5048	7.38e-07	up
JUNB	3.77e-11	2.59666	8.17e-07	up
CD3E	1.49e-10	1.31197	3.23e-06	up
KLF6	1.5e-10	1.81701	3.26e-06	up
TYROBP	3.25e-10	-1.12013	7.04e-06	down
EIF1	4.21e-10	-0.832369	9.12e-06	down
IL32	4.6e-10	1.29707	9.98e-06	up
IER2	5.1e-10	1.68434	1.11e-05	up
TMSB4X	5.66e-10	-0.478679	1.23e-05	down
MT-ND4L	6.71e-10	-0.754521	1.46e-05	down
SEPTIN1	7.25e-10	1.346	1.57e-05	up
IFITM1	7.81e-10	-0.792567	1.69e-05	down
MT-CO2	7.81e-10	-0.637981	1.69e-05	down
JUN	7.92e-10	2.29732	1.72e-05	up
TRGV9	9.33e-10	2.09283	2.02e-05	up
H3F3B	1.32e-09	-0.722718	2.87e-05	down
LIME1	1.92e-09	1.6059	4.17e-05	up
RPL21	1.96e-09	0.702593	4.25e-05	up
CLIC3	2.47e-09	1.83821	5.35e-05	up
SERTAD1	2.86e-09	-1.50423	6.2e-05	down
MT-CYB	2.99e-09	-0.695603	6.48e-05	down
RPS26	3.64e-09	1.24431	7.9e-05	up
EIF3F	5.17e-09	1.45482	0.000112182	up
RPL34	5.41e-09	0.639881	0.000117313	up
CHST12	6.08e-09	1.41672	0.000131838	up
SCAND1	1.31e-08	1.39948	0.000283671	up
TRAC	1.62e-08	1.54264	0.000350444	up
RPS4Y1	1.73e-08	1.88553	0.000374988	up
CYBA	2.11e-08	1.37044	0.000456865	up
KLRG1	3.35e-08	1.45374	0.000727223	up
SLC9A3R1	5.11e-08	1.30094	0.00110772	up
PPP1R15A	6.16e-08	1.33894	0.00133578	up
NKG7	6.77e-08	-0.509002	0.00146744	down
S100A10	7.26e-08	1.41378	0.00157355	up
GIMAP1	1.04e-07	1.30353	0.00226047	up
PPDPF	1.34e-07	1.15501	0.00291341	up
CD27	1.39e-07	1.27103	0.00300947	up
IFITM3	1.4e-07	-1.48713	0.00302679	down
SRSF11	2.07e-07	1.05164	0.00449724	up
RALY	2.74e-07	1.20478	0.00595021	up
CALM1	2.79e-07	1.12104	0.00604697	up
LGALS9B	2.87e-07	-0.797453	0.00622071	down
ARGLU1	3.66e-07	1.09269	0.00792769	up
RPS15A	3.7e-07	0.42457	0.00801401	up
SIGIRR	4.85e-07	1.22044	0.0105209	up
SERF2	5.55e-07	-0.579009	0.0120353	down
SPOCK2	5.61e-07	1.20399	0.0121517	up
TPST2	5.62e-07	1.15727	0.0121809	up
NOP53	5.81e-07	1.25618	0.0125871	up
KLRF1	6.08e-07	-1.24633	0.0131715	down
TXNIP	6.36e-07	0.742579	0.0137776	up
SHKBP1	6.43e-07	1.02754	0.0139438	up
SARAF	8.65e-07	1.21258	0.0187481	up
CLEC2D	8.66e-07	1.18248	0.0187836	up
OSTF1	1.1e-06	-1.00032	0.0237375	down
IMP3	1.21e-06	1.12134	0.0261501	up
FTH1	1.37e-06	1.63652	0.0296638	up
S100A6	1.39e-06	0.963554	0.0302118	up
NCR3	1.39e-06	-1.31974	0.030229	down
PFN1	1.86e-06	1.8108	0.0403961	up
RPS12	2.03e-06	0.441557	0.0440226	up
MYO1G	2.05e-06	1.03956	0.0445021	up
ATP9A	2.16e-06	-0.453605	0.0468266	down
SPON2	2.23e-06	1.40932	0.0483387	up
